# Multimodal immunopharmacologic screens identify drugs rewiring the cancer-immune interface

**DOI:** 10.64898/2026.04.13.717771

**Authors:** Jonas Bouhlal, Emmi Jokinen, Petra Nygren, Diogo Dias, Aleksandr Ianevski, Jay Klievink, Hanna Lähteenmäki, Salomé Decombis, Hanna Duàn, Emmi Järvelä, Emma Saarinen, Anna Näätänen, Konstantin Matjusinski, Tiina Kasanen, Tiina Hannunen, Laura Turunen, Mikko Myllymäki, Essi Laajala, Diana Schenkwein, Seppo Ylä-Herttuala, iCAN Flagship, Dean Lee, Matti Korhonen, Helka Göös, Tero Aittokallio, Maija Hollmén, Constantine Mitsiades, Sara Gandolfi, Olli Dufva, Satu Mustjoki

**Author notes:** Equal contribution (Emmi Jokinen, Petra Nygren). Equal contribution (Olli Dufva, Satu Mustjoki).

## Abstract

Natural killer (NK) cell-based therapies are a promising approach in cancer, but their efficacy is limited by impaired effector function and tumor-intrinsic resistance. To systematically identify therapeutic strategies that target both sides of the cancer-immune interface, we designed a multimodal immunopharmacologic screening platform comprising high-throughput co-culture drug screens, cytokine secretome profiling, single-cell perturbation screens, and genome-scale CRISPR screening, followed by validation in biobanked patient-derived models. Applying the platform across five blood cancer types, we identified protein kinase C (PKC) activation to simultaneously increase effector cytotoxicity and cytokine secretion through transcriptomic rewiring, and tumor susceptibility to NK cell killing through tumor-intrinsic PKC-δ. In patient samples, PKC activation sensitized NK-resistant leukemic progenitors to NK cell killing. In addition, NEDD8 inhibition enhanced NK function and shifted tumor TNF signaling towards pro-apoptotic pathways. Our platform provides a systematic approach to identify drugs rewiring both sides of the cancer-immune interface to circumvent tumor immune resistance.
