## Supplemental Tables 1-7 for "Multimodal immunopharmacologic screens identify drugs rewiring the cancer-immune interface": S3.xlsx

### Sheet: (A) scRNA-seq conditions
Cell line (ET ratio used)	Drug 1 (concentration)	Drug 2 (concentration)	Drug 3 (concentration)	Drug 4 (concentration)	Drug 5 (concentration)	Drug 6 (concentration)
MOLM-14 (1:4)	Daporinad (10 nM)	Ruxolitinib (1000 nM)	Pevonedistat (100 nM)	Pictilisib (1000 nM)	Quizartinib (1 nM)	Midostaurin (10 nM)
THP-1 (1:4)	Midostaurin (10 nM)	Sotrastaurin (10000 nM)	Bryostatin 1 (10 nM)	Pevonedistat (100 nM)	Daporinad (10 nM)	Ruxolitinib (1000 nM)
HEL (1:4)	Tacrolimus (100 nM)	Bosutinib (1000 nM)	Pevonedistat (1000 nM)	Sotrastaurin (10000 nM)	FRAX486 (500 nM)	Paclitaxel (100 nM)
LAMA-84 (1:2)	Tacrolimus (100 nM)	Daporinad (10 nM)	Birinapant (1000 nM)	Sotrastaurin (10000 nM)	Quizartinib (100 nM)	Pevonedistat (1000 nM)
OCI-AML-3 (1:4)	Pevonedistat (100 nM)	Tosedostat (100 nM)	Daporinad (10 nM)	Birinapant (10 nM)	Tacrolimus (100 nM)	Dasatinib (10 nM)
K562 (1:4)	Birinapant (1000 nM)	Paclitaxel (10 nM)	Sotrastaurin (1000 nM)	Dasatinib (100 nM)	Dexamethasone (100 nM)	Imatinib (1000 nM)
CMK (1:4)	Paclitaxel (100 nM)	Daporinad (10 nM)	Thalidomide (1000 nM)	Sotrastaurin (100 nM)	Nilotinib (1000 nM)	Dasatinib (100 nM)
SUDHL4 (1:4)	Bryostatin 1 (10 nM)	Trametinib (25 nM)	Sotrastaurin (10000 nM)
NALM6 (1:8)	Birinapant (10 nM)	Sotrastaurin (10000 nM)	Abemaciclib (250 nM)
MM1S (1:1)	Daporinad (10 nM)	Pevonedistat (1000 nM)	Birinapant (100 nM)	Ruxolitinib (10000 nM)	Sotrastaurin (1000 nM)	Bryostatin (1 nM)

### Sheet: (B) Cytokine conditions
Cell line (ET ratio used)	Drug 1 (concentration)	Drug 2 (concentration)	Drug 3 (concentration)	Drug 4 (concentration)	Drug 5 (concentration)	Drug 6 (concentration)
MOLM-14 (1:4)	Daporinad (10 nM)	Ruxolitinib (1000 nM)	Pevonedistat (100 nM)	Pictilisib (1000 nM)	Quizartinib (1 nM)	Midostaurin (10 nM)
THP-1 (1:4)	Midostaurin (10 nM)	Sotrastaurin (10000 nM)	Bryostatin 1 (10 nM)	Pevonedistat (100 nM)	Daporinad (10 nM)	Ruxolitinib (1000 nM)
HEL (1:4)	Tacrolimus (100 nM)	Bosutinib (1000 nM)	Pevonedistat (1000 nM)	Sotrastaurin (10000 nM)	FRAX486 (500 nM)	Paclitaxel (100 nM)
LAMA-84 (1:2)	Tacrolimus (100 nM)	Daporinad (10 nM)	Birinapant (1000 nM)	Sotrastaurin (10000 nM)	Quizartinib (100 nM)	Pevonedistat (1000 nM)
OCI-AML-3 (1:4)	Pevonedistat (100 nM)	Tosedostat (100 nM)	Daporinad (10 nM)	Birinapant (10 nM)	Tacrolimus (100 nM)	Dasatinib (10 nM)
K562 (1:4)	Birinapant (1000 nM)	Paclitaxel (10 nM)	Sotrastaurin (1000 nM)	Dasatinib (100 nM)	Dexamethasone (100 nM)	Imatinib (1000 nM)
CMK (1:4)	Paclitaxel (100 nM)	Daporinad (10 nM)	Thalidomide (1000 nM)	Sotrastaurin (100 nM)	Nilotinib (1000 nM)	Dasatinib (100 nM)
SUDHL4 (1:4)	Bryostatin 1 (10 nM)	Pevonedistat (1000 nM)	Birinapant (10 nM)
NALM6 (1:2)	Bryostatin 1 (10 nM)	Pevonedistat (100 nM)	Birinapant (10 nM)
MM1S (1:1)	Daporinad (10 nM)	Pevonedistat (1000 nM)	Birinapant (100 nM)	Ruxolitinib (10000 nM)	Sotrastaurin (1000 nM)	Bryostatin (1 nM)

### Sheet: (C) Patient validation 
Patient	ET ratio (scRNA-seq)	ET ratios (killing assay)	Drugs tested (concentration)
AML.s1	1:2	2:1, 1:1, 1:2	pevonedistat (100 nM), daporinad (10 nM), bryostatin 1 (10 nM)
AML.s2	1:2	2:1, 1:1, 1:2	pevonedistat (100 nM), daporinad (10 nM), bryostatin 1 (10 nM)
AML.s3	1:2	2:1, 1:1, 1:2	pevonedistat (100 nM), daporinad (10 nM), bryostatin 1 (10 nM)
AML.s4	1:2	2:1, 1:1, 1:2	pevonedistat (100 nM), daporinad (10 nM), bryostatin 1 (10 nM)
AML.r1	1:2	2:1, 1:1, 1:2	pevonedistat (100 nM), daporinad (10 nM), bryostatin 1 (10 nM)
AML.r2	1:2	2:1, 1:1, 1:2	pevonedistat (100 nM), daporinad (10 nM), bryostatin 1 (10 nM)
AML.r3	1:2	2:1, 1:1, 1:2	pevonedistat (100 nM), daporinad (10 nM), bryostatin 1 (10 nM)
ALL_r1	1:2	2:1, 1:1, 1:2	pevonedistat (1000 nM), birinapant (100 nM), bryostatin 1 (10 nM)
ALL_r2	1:2	2:1, 1:1, 1:2	pevonedistat (1000 nM), birinapant (100 nM), bryostatin 1 (10 nM)

### Sheet: (D) Hashtag list cell lines
sequence	ID	sample
GTCAACTCTTTAGCG	Hashtag_1	Daporinad_NK
TGATGGCCTATTGGG	Hashtag_2	Ruxolitinib_NK
TTCCGCCTCTCTTTG	Hashtag_3	Pevonedistat_NK
AGTAAGTTCAGCGTA	Hashtag_4	Daporinad_MOLM14
AAGTATCGTTTCGCA	Hashtag_5	Ruxolitinib_MOLM14
GGTTGCCAGATGTCA	Hashtag_6	Pevonedistat_MOLM14
TGTCTTTCCTGCCAG	Hashtag_7	Daporinad_NK_MOLM14
CTCCTCTGCAATTAC	Hashtag_8	Ruxolitinib_NK_MOLM14
CAGTAGTCACGGTCA	Hashtag_9	Pevonedistat_NK_MOLM14
ATTGACCCGCGTTAG	Hashtag_10	NK_DMSO
TAACGACCAGCCATA	Hashtag_12	MOLM14_DMSO
AAATCTCTCAGGCTC	Hashtag_13	NK_MOLM14_DMSO
GTCAACTCTTTAGCG	Hashtag_1	Pictilisib_NK
TGATGGCCTATTGGG	Hashtag_2	Quizartinib_NK
TTCCGCCTCTCTTTG	Hashtag_3	Midostaurin_NK
AGTAAGTTCAGCGTA	Hashtag_4	Pictilisib_MOLM14
AAGTATCGTTTCGCA	Hashtag_5	Quizartinib_MOLM14
GGTTGCCAGATGTCA	Hashtag_6	Midostaurin_MOLM14
TGTCTTTCCTGCCAG	Hashtag_7	Pictilisib_NK_MOLM14
CTCCTCTGCAATTAC	Hashtag_8	Quizartinib_NK_MOLM14
CAGTAGTCACGGTCA	Hashtag_9	Midostaurin_NK_MOLM14
ATTGACCCGCGTTAG	Hashtag_10	NK_DMSO
TAACGACCAGCCATA	Hashtag_12	MOLM14_DMSO
AAATCTCTCAGGCTC	Hashtag_13	NK_MOLM14_DMSO
GTCAACTCTTTAGCG	Hashtag_1	Birinapant_NALM6
TGATGGCCTATTGGG	Hashtag_2	Sotrastaurin_NALM6
TTCCGCCTCTCTTTG	Hashtag_3	Abemaciclib_NALM6
AGTAAGTTCAGCGTA	Hashtag_4	Birinapant_NK
AAGTATCGTTTCGCA	Hashtag_5	Sotrastaurin_NK
GGTTGCCAGATGTCA	Hashtag_6	Abemaciclib_NK
TGTCTTTCCTGCCAG	Hashtag_7	Birinapant_coculture
CTCCTCTGCAATTAC	Hashtag_8	Sotrastaurin_coculture
CAGTAGTCACGGTCA	Hashtag_9	Abemaciclib_coculture
ATTGACCCGCGTTAG	Hashtag_10	NALM6_DMSO
TAACGACCAGCCATA	Hashtag_12	NK_DMSO
AAATCTCTCAGGCTC	Hashtag_13	coculture_DMSO
CTGTATGTCCGATTG	Hashtag_14	coculture_DMSO
TAAGATTCAGAGCGA	Hashtag_15	coculture_DMSO
GTCAACTCTTTAGCG	Hashtag_1	Bryostatin_SUDHL4
TGATGGCCTATTGGG	Hashtag_2	Trametinib_SUDHL4
TTCCGCCTCTCTTTG	Hashtag_3	Sotrastaurin_SUDHL4
AGTAAGTTCAGCGTA	Hashtag_4	Bryostatin_NK
AAGTATCGTTTCGCA	Hashtag_5	Trametinib_NK
GGTTGCCAGATGTCA	Hashtag_6	Sotrastaurin_NK
TGTCTTTCCTGCCAG	Hashtag_7	Bryostatin_coculture
CTCCTCTGCAATTAC	Hashtag_8	Trametinib_coculture
CAGTAGTCACGGTCA	Hashtag_9	Sotrastaurin_coculture
ATTGACCCGCGTTAG	Hashtag_10	SUDHL4_DMSO
TAACGACCAGCCATA	Hashtag_12	NK_DMSO
AAATCTCTCAGGCTC	Hashtag_13	coculture_DMSO
CTGTATGTCCGATTG	Hashtag_14	coculture_DMSO
TAAGATTCAGAGCGA	Hashtag_15	coculture_DMSO
GTCAACTCTTTAGCG	Hashtag_1	Daporinad_NK
TGATGGCCTATTGGG	Hashtag_2	Ruxolitinib_NK
TTCCGCCTCTCTTTG	Hashtag_3	Pevonedistat_NK
AGTAAGTTCAGCGTA	Hashtag_4	Daporinad_THP1
AAGTATCGTTTCGCA	Hashtag_5	Ruxolitinib_THP1
GGTTGCCAGATGTCA	Hashtag_6	Pevonedistat_THP1
TGTCTTTCCTGCCAG	Hashtag_7	Daporinad_NK_THP1
CTCCTCTGCAATTAC	Hashtag_8	Ruxolitinib_NK_THP1
CAGTAGTCACGGTCA	Hashtag_9	Pevonedistat_NK_THP1
ATTGACCCGCGTTAG	Hashtag_10	NK_DMSO
TAACGACCAGCCATA	Hashtag_12	THP1_DMSO
AAATCTCTCAGGCTC	Hashtag_13	NK_THP1_DMSO
GTCAACTCTTTAGCG	Hashtag_1	Sotrastaurin_NK
TGATGGCCTATTGGG	Hashtag_2	Bryostatin_NK
TTCCGCCTCTCTTTG	Hashtag_3	Midostaurin_NK
AGTAAGTTCAGCGTA	Hashtag_4	Sotrastaurin_THP1
AAGTATCGTTTCGCA	Hashtag_5	Bryostatin_THP1
GGTTGCCAGATGTCA	Hashtag_6	Midostaurin_THP1
TGTCTTTCCTGCCAG	Hashtag_7	Sotrastaurin_NK_THP1
CTCCTCTGCAATTAC	Hashtag_8	Bryostatin_NK_THP1
CAGTAGTCACGGTCA	Hashtag_9	Midostaurin_NK_THP1
ATTGACCCGCGTTAG	Hashtag_10	NK_DMSO
TAACGACCAGCCATA	Hashtag_12	THP1_DMSO
AAATCTCTCAGGCTC	Hashtag_13	NK_THP1_DMSO
GTCAACTCTTTAGCG	Hashtag_1	Tacrolimus_NK
TGATGGCCTATTGGG	Hashtag_2	Bosutinib_NK
TTCCGCCTCTCTTTG	Hashtag_3	Pevonedistat_NK
AGTAAGTTCAGCGTA	Hashtag_4	Tacrolimus_HEL
AAGTATCGTTTCGCA	Hashtag_5	Bosutinib_HEL
GGTTGCCAGATGTCA	Hashtag_6	Pevonedistat_HEL
TGTCTTTCCTGCCAG	Hashtag_7	Tacrolimus_NK_HEL
CTCCTCTGCAATTAC	Hashtag_8	Bosutinib_NK_HEL
CAGTAGTCACGGTCA	Hashtag_9	Pevonedistat_NK_HEL
ATTGACCCGCGTTAG	Hashtag_10	NK_DMSO
TAACGACCAGCCATA	Hashtag_12	HEL_DMSO
AAATCTCTCAGGCTC	Hashtag_13	NK_HEL_DMSO
GTCAACTCTTTAGCG	Hashtag_1	Sotrastaurin_NK
TGATGGCCTATTGGG	Hashtag_2	FRAX486_NK
TTCCGCCTCTCTTTG	Hashtag_3	Paclitaxel_NK
AGTAAGTTCAGCGTA	Hashtag_4	Sotrastaurin_HEL
AAGTATCGTTTCGCA	Hashtag_5	FRAX486_HEL
GGTTGCCAGATGTCA	Hashtag_6	Paclitaxel_HEL
TGTCTTTCCTGCCAG	Hashtag_7	Sotrastaurin_NK_HEL
CTCCTCTGCAATTAC	Hashtag_8	FRAX486_NK_HEL
CAGTAGTCACGGTCA	Hashtag_9	Paclitaxel_NK_HEL
ATTGACCCGCGTTAG	Hashtag_10	NK_DMSO
TAACGACCAGCCATA	Hashtag_12	HEL_DMSO
AAATCTCTCAGGCTC	Hashtag_13	NK_HEL_DMSO
GTCAACTCTTTAGCG	Hashtag_1	Tacrolimus_NK
TGATGGCCTATTGGG	Hashtag_2	Daporinad_NK
TTCCGCCTCTCTTTG	Hashtag_3	Birinapant_NK
AGTAAGTTCAGCGTA	Hashtag_4	Tacrolimus_LAMA84
AAGTATCGTTTCGCA	Hashtag_5	Daporinad_LAMA84
GGTTGCCAGATGTCA	Hashtag_6	Birinapant_LAMA84
TGTCTTTCCTGCCAG	Hashtag_7	Tacrolimus_NK_LAMA84
CTCCTCTGCAATTAC	Hashtag_8	Daporinad_NK_LAMA84
CAGTAGTCACGGTCA	Hashtag_9	Birinapant_NK_LAMA84
ATTGACCCGCGTTAG	Hashtag_10	NK_DMSO
TAACGACCAGCCATA	Hashtag_12	LAMA84_DMSO
AAATCTCTCAGGCTC	Hashtag_13	NK_LAMA84_DMSO
GTCAACTCTTTAGCG	Hashtag_1	Sotrastaurin_NK
TGATGGCCTATTGGG	Hashtag_2	Quizartinib_NK
TTCCGCCTCTCTTTG	Hashtag_3	Pevonedistat_NK
AGTAAGTTCAGCGTA	Hashtag_4	Sotrastaurin_LAMA84
AAGTATCGTTTCGCA	Hashtag_5	Quizartinib_LAMA84
GGTTGCCAGATGTCA	Hashtag_6	Pevonedistat_LAMA84
TGTCTTTCCTGCCAG	Hashtag_7	Sotrastaurin_NK_LAMA84
CTCCTCTGCAATTAC	Hashtag_8	Quizartinib_NK_LAMA84
CAGTAGTCACGGTCA	Hashtag_9	Pevonedistat_NK_LAMA84
ATTGACCCGCGTTAG	Hashtag_10	NK_DMSO
TAACGACCAGCCATA	Hashtag_12	LAMA84_DMSO
AAATCTCTCAGGCTC	Hashtag_13	NK_LAMA84_DMSO
GTCAACTCTTTAGCG	Hashtag_1	Tacrolimus_NK
TGATGGCCTATTGGG	Hashtag_2	Daporinad_NK
TTCCGCCTCTCTTTG	Hashtag_3	Birinapant_NK
AGTAAGTTCAGCGTA	Hashtag_4	Tacrolimus_OCIAML3
AAGTATCGTTTCGCA	Hashtag_5	Daporinad_OCIAML3
GGTTGCCAGATGTCA	Hashtag_6	Birinapant_OCIAML3
TGTCTTTCCTGCCAG	Hashtag_7	Tacrolimus_NK_OCIAML3
CTCCTCTGCAATTAC	Hashtag_8	Daporinad_NK_OCIAML3
CAGTAGTCACGGTCA	Hashtag_9	Birinapant_NK_OCIAML3
ATTGACCCGCGTTAG	Hashtag_10	NK_DMSO
TAACGACCAGCCATA	Hashtag_12	OCIAML3_DMSO
AAATCTCTCAGGCTC	Hashtag_13	NK_OCIAML3_DMSO
GTCAACTCTTTAGCG	Hashtag_1	Tosedostat_NK
TGATGGCCTATTGGG	Hashtag_2	Pevonedistat_NK
TTCCGCCTCTCTTTG	Hashtag_3	Dasatinib_NK
AGTAAGTTCAGCGTA	Hashtag_4	Tosedostat_OCIAML3
AAGTATCGTTTCGCA	Hashtag_5	Pevonedistat_OCIAML3
GGTTGCCAGATGTCA	Hashtag_6	Dasatinib_OCIAML3
TGTCTTTCCTGCCAG	Hashtag_7	Tosedostat_NK_OCIAML3
CTCCTCTGCAATTAC	Hashtag_8	Pevonedistat_NK_OCIAML3
CAGTAGTCACGGTCA	Hashtag_9	Dasatinib_NK_OCIAML3
ATTGACCCGCGTTAG	Hashtag_10	NK_DMSO
TAACGACCAGCCATA	Hashtag_12	OCIAML3_DMSO
AAATCTCTCAGGCTC	Hashtag_13	NK_OCIAML3_DMSO
GTCAACTCTTTAGCG	Hashtag_1	Paclitaxel_NK
TGATGGCCTATTGGG	Hashtag_2	Sotrastaurin_NK
TTCCGCCTCTCTTTG	Hashtag_3	Birinapant_NK
AGTAAGTTCAGCGTA	Hashtag_4	Paclitaxel_K562
AAGTATCGTTTCGCA	Hashtag_5	Sotrastaurin_K562
GGTTGCCAGATGTCA	Hashtag_6	Birinapant_K562
TGTCTTTCCTGCCAG	Hashtag_7	Paclitaxel_NK_K562
CTCCTCTGCAATTAC	Hashtag_8	Sotrastaurin_NK_K562
CAGTAGTCACGGTCA	Hashtag_9	Birinapant_NK_K562
ATTGACCCGCGTTAG	Hashtag_10	NK_DMSO
TAACGACCAGCCATA	Hashtag_12	K562_DMSO
AAATCTCTCAGGCTC	Hashtag_13	NK_K562_DMSO
GTCAACTCTTTAGCG	Hashtag_1	Dexamethasone_NK
TGATGGCCTATTGGG	Hashtag_2	Imatinib_NK
TTCCGCCTCTCTTTG	Hashtag_3	Dasatinib_NK
AGTAAGTTCAGCGTA	Hashtag_4	Dexamethasone_K562
AAGTATCGTTTCGCA	Hashtag_5	Imatinib_K562
GGTTGCCAGATGTCA	Hashtag_6	Dasatinib_K562
TGTCTTTCCTGCCAG	Hashtag_7	Dexamethasone_NK_K562
CTCCTCTGCAATTAC	Hashtag_8	Imatinib_NK_K562
CAGTAGTCACGGTCA	Hashtag_9	Dasatinib_NK_K562
ATTGACCCGCGTTAG	Hashtag_10	NK_DMSO
TAACGACCAGCCATA	Hashtag_12	K562_DMSO
AAATCTCTCAGGCTC	Hashtag_13	NK_K562_DMSO
GTCAACTCTTTAGCG	Hashtag_1	Paclitaxel_NK
TGATGGCCTATTGGG	Hashtag_2	Daporinad_NK
TTCCGCCTCTCTTTG	Hashtag_3	Thalidomide_NK
AGTAAGTTCAGCGTA	Hashtag_4	Paclitaxel_CMK
AAGTATCGTTTCGCA	Hashtag_5	Daporinad_CMK
GGTTGCCAGATGTCA	Hashtag_6	Thalidomide_CMK
TGTCTTTCCTGCCAG	Hashtag_7	Paclitaxel_NK_CMK
CTCCTCTGCAATTAC	Hashtag_8	Daporinad_NK_CMK
CAGTAGTCACGGTCA	Hashtag_9	Thalidomide_NK_CMK
ATTGACCCGCGTTAG	Hashtag_10	NK_DMSO
TAACGACCAGCCATA	Hashtag_12	CMK_DMSO
CTGTATGTCCGATTG	Hashtag_14	NK_CMK_DMSO
GTCAACTCTTTAGCG	Hashtag_1	Sotrastaurin_NK
TGATGGCCTATTGGG	Hashtag_2	Nilotinib_NK
TTCCGCCTCTCTTTG	Hashtag_3	Dasatinib_NK
AGTAAGTTCAGCGTA	Hashtag_4	Sotrastaurin_CMK
AAGTATCGTTTCGCA	Hashtag_5	Nilotinib_CMK
GGTTGCCAGATGTCA	Hashtag_6	Dasatinib_CMK
TGTCTTTCCTGCCAG	Hashtag_7	Sotrastaurin_NK_CMK
CTCCTCTGCAATTAC	Hashtag_8	Nilotinib_NK_CMK
CAGTAGTCACGGTCA	Hashtag_9	Dasatinib_NK_CMK
ATTGACCCGCGTTAG	Hashtag_10	NK_DMSO
TAACGACCAGCCATA	Hashtag_12	CMK_DMSO
CTGTATGTCCGATTG	Hashtag_14	NK_CMK_DMSO
GTCAACTCTTTAGCG	Hashtag_1	Pevonedistat_NK
TGATGGCCTATTGGG	Hashtag_2	Daporinad_NK
TTCCGCCTCTCTTTG	Hashtag_3	Birinapant_NK
AGTAAGTTCAGCGTA	Hashtag_4	Pevonedistat_MM1S
AAGTATCGTTTCGCA	Hashtag_5	Daporinad_MM1S
GGTTGCCAGATGTCA	Hashtag_6	Birinapant_MM1S
TGTCTTTCCTGCCAG	Hashtag_7	Pevonedistat_NK_MM1S
CTCCTCTGCAATTAC	Hashtag_8	Daporinad_NK_MM1S
CAGTAGTCACGGTCA	Hashtag_9	Birinapant_NK_MM1S
ATTGACCCGCGTTAG	Hashtag_10	NK_DMSO
TAACGACCAGCCATA	Hashtag_12	MM1S_DMSO
AAATCTCTCAGGCTC	Hashtag_13	NK_MM1S_DMSO
GTCAACTCTTTAGCG	Hashtag_1	Ruxolitinib_NK
TGATGGCCTATTGGG	Hashtag_2	Sotrastaurin_NK
TTCCGCCTCTCTTTG	Hashtag_3	Bryostatin_NK
AGTAAGTTCAGCGTA	Hashtag_4	Ruxolitinib_MM1S
AAGTATCGTTTCGCA	Hashtag_5	Sotrastaurin_MM1S
GGTTGCCAGATGTCA	Hashtag_6	Bryostatin_MM1S
TGTCTTTCCTGCCAG	Hashtag_7	Ruxolitinib_NK_MM1S
CTCCTCTGCAATTAC	Hashtag_8	Sotrastaurin_NK_MM1S
CAGTAGTCACGGTCA	Hashtag_9	Bryostatin_NK_MM1S
ATTGACCCGCGTTAG	Hashtag_10	NK_DMSO
TAACGACCAGCCATA	Hashtag_12	MM1S_DMSO
AAATCTCTCAGGCTC	Hashtag_13	NK_MM1S_DMSO

### Sheet: (E) Hashtag list patients
sequence	ID	sample
GTCAACTCTTTAGCG	Hashtag_1	NK_pevonedistat
TGATGGCCTATTGGG	Hashtag_2	NK_daporinad
TTCCGCCTCTCTTTG	Hashtag_3	NK_bryostatin
AGTAAGTTCAGCGTA	Hashtag_4	AML.r2_pevonedistat
AAGTATCGTTTCGCA	Hashtag_5	AML.r2_daporinad
GGTTGCCAGATGTCA	Hashtag_6	AML.r2_bryostatin
TGTCTTTCCTGCCAG	Hashtag_7	AML.r2_NK_pevonedistat
CTCCTCTGCAATTAC	Hashtag_8	AML.r2_NK_daporinad
CAGTAGTCACGGTCA	Hashtag_9	AML.r2_NK_bryostatin
ATTGACCCGCGTTAG	Hashtag_10	NK_DMSO
TAACGACCAGCCATA	Hashtag_12	AML.r2_DMSO
AAATCTCTCAGGCTC	Hashtag_13	AML.r2_NK_DMSO
GTCAACTCTTTAGCG	Hashtag_1	NK_pevonedistat
TGATGGCCTATTGGG	Hashtag_2	NK_daporinad
TTCCGCCTCTCTTTG	Hashtag_3	NK_bryostatin
AGTAAGTTCAGCGTA	Hashtag_4	AML.s5_pevonedistat
AAGTATCGTTTCGCA	Hashtag_5	AML.s5_daporinad
GGTTGCCAGATGTCA	Hashtag_6	AML.s5_bryostatin
TGTCTTTCCTGCCAG	Hashtag_7	AML.s5_NK_pevonedistat
CTCCTCTGCAATTAC	Hashtag_8	AML.s5_NK_daporinad
CAGTAGTCACGGTCA	Hashtag_9	AML.s5_NK_bryostatin
ATTGACCCGCGTTAG	Hashtag_10	NK_DMSO
TAACGACCAGCCATA	Hashtag_12	AML.s5_DMSO
AAATCTCTCAGGCTC	Hashtag_13	AML.s5_NK_DMSO
GTCAACTCTTTAGCG	Hashtag_1	pevonedistat_NK
TGATGGCCTATTGGG	Hashtag_2	daporinad_NK
TTCCGCCTCTCTTTG	Hashtag_3	bryostatin_NK
AGTAAGTTCAGCGTA	Hashtag_4	pevonedistat_AML.r3
AAGTATCGTTTCGCA	Hashtag_5	daporinad_AML.r3
GGTTGCCAGATGTCA	Hashtag_6	bryostatin_AML.r3
TGTCTTTCCTGCCAG	Hashtag_7	pevonedistat_NK_AML.r3
CTCCTCTGCAATTAC	Hashtag_8	daporinad_NK_AML.r3
CAGTAGTCACGGTCA	Hashtag_9	bryostatin_NK_AML.r3
ATTGACCCGCGTTAG	Hashtag_10	NK_DMSO
TAACGACCAGCCATA	Hashtag_12	AML.r3_DMSO
AAATCTCTCAGGCTC	Hashtag_13	NK_AML.r3_DMSO
GTCAACTCTTTAGCG	Hashtag_1	pevonedistat_NK
TGATGGCCTATTGGG	Hashtag_2	daporinad_NK
TTCCGCCTCTCTTTG	Hashtag_3	bryostatin_NK
AGTAAGTTCAGCGTA	Hashtag_4	pevonedistat_AML.s2
AAGTATCGTTTCGCA	Hashtag_5	daporinad_AML.s2
GGTTGCCAGATGTCA	Hashtag_6	bryostatin_AML.s2
TGTCTTTCCTGCCAG	Hashtag_7	pevonedistat_NK_AML.s2
CTCCTCTGCAATTAC	Hashtag_8	daporinad_NK_AML.s2
CAGTAGTCACGGTCA	Hashtag_9	bryostatin_NK_AML.s2
ATTGACCCGCGTTAG	Hashtag_10	NK_DMSO
TAACGACCAGCCATA	Hashtag_12	AML.s2_DMSO
AAATCTCTCAGGCTC	Hashtag_13	NK_AML.s2_DMSO
GTCAACTCTTTAGCG	Hashtag_1	pevonedistat_NK
TGATGGCCTATTGGG	Hashtag_2	daporinad_NK
TTCCGCCTCTCTTTG	Hashtag_3	bryostatin_NK
AGTAAGTTCAGCGTA	Hashtag_4	pevonedistat_AML.s4
AAGTATCGTTTCGCA	Hashtag_5	daporinad_AML.s4
GGTTGCCAGATGTCA	Hashtag_6	bryostatin_AML.s4
TGTCTTTCCTGCCAG	Hashtag_7	pevonedistat_NK_AML.s4
CTCCTCTGCAATTAC	Hashtag_8	daporinad_NK_AML.s4
CAGTAGTCACGGTCA	Hashtag_9	bryostatin_NK_AML.s4
ATTGACCCGCGTTAG	Hashtag_10	NK_DMSO
TAACGACCAGCCATA	Hashtag_12	AML.s4_DMSO
AAATCTCTCAGGCTC	Hashtag_13	NK_AML.s4_DMSO
CTGTATGTCCGATTG	Hashtag_14	pevonedistat_NK
TGATGGCCTATTGGG	Hashtag_2	daporinad_NK
TTCCGCCTCTCTTTG	Hashtag_3	bryostatin_NK
AGTAAGTTCAGCGTA	Hashtag_4	pevonedistat_AML.s3
AAGTATCGTTTCGCA	Hashtag_5	daporinad_AML.s3
GGTTGCCAGATGTCA	Hashtag_6	bryostatin_AML.s3
TGTCTTTCCTGCCAG	Hashtag_7	pevonedistat_NK_AML.s3
CTCCTCTGCAATTAC	Hashtag_8	daporinad_NK_AML.s3
CAGTAGTCACGGTCA	Hashtag_9	bryostatin_NK_AML.s3
ATTGACCCGCGTTAG	Hashtag_10	NK_DMSO
TAACGACCAGCCATA	Hashtag_12	AML.s3_DMSO
AAATCTCTCAGGCTC	Hashtag_13	NK_AML.s3_DMSO
GTCAACTCTTTAGCG	Hashtag_1	pevonedistat_NK
TGATGGCCTATTGGG	Hashtag_2	daporinad_NK
TTCCGCCTCTCTTTG	Hashtag_3	bryostatin_NK
AGTAAGTTCAGCGTA	Hashtag_4	pevonedistat_AML.s1
AAGTATCGTTTCGCA	Hashtag_5	daporinad_AML.s1
GGTTGCCAGATGTCA	Hashtag_6	bryostatin_AML.s1
TGTCTTTCCTGCCAG	Hashtag_7	pevonedistat_NK_AML.s1
CTCCTCTGCAATTAC	Hashtag_8	daporinad_NK_AML.s1
CAGTAGTCACGGTCA	Hashtag_9	bryostatin_NK_AML.s1
ATTGACCCGCGTTAG	Hashtag_10	NK_DMSO
CTGTATGTCCGATTG	Hashtag_14	AML.s1_DMSO
TAAGATTCAGAGCGA	Hashtag_15	NK_AML.s1_DMSO
GTCAACTCTTTAGCG	Hashtag_1	pevonedistat_NK
TGATGGCCTATTGGG	Hashtag_2	daporinad_NK
TTCCGCCTCTCTTTG	Hashtag_3	bryostatin_NK
AGTAAGTTCAGCGTA	Hashtag_4	pevonedistat_AML.r1
AAGTATCGTTTCGCA	Hashtag_5	daporinad_AML.r1
GGTTGCCAGATGTCA	Hashtag_6	bryostatin_AML.r1
TGTCTTTCCTGCCAG	Hashtag_7	pevonedistat_NK_AML.r1
CTCCTCTGCAATTAC	Hashtag_8	daporinad_NK_AML.r1
CAGTAGTCACGGTCA	Hashtag_9	bryostatin_NK_AML.r1
ATTGACCCGCGTTAG	Hashtag_10	NK_DMSO
CTGTATGTCCGATTG	Hashtag_14	AML.r1_DMSO
TAAGATTCAGAGCGA	Hashtag_15	NK_AML.r1_DMSO

### Sheet: (F) scRNA-seq parameters
Cell line	Batch-plate	Detected cells	min feat nk	max feat nk	min count nk	max count nk	max mt nk	min feat target	max feat target	min count target	max count target	max mt target	pqM	pqS	nbg	final cell count	% of cells detected
MOLM14	2-1	16270	500	5000	2000	25000	20	3000	9000	10000	120000	15	0.995	0.95	2	10414	0.640074
MOLM14	2-2	12586	500	5000	2000	25000	20	3000	9000	10000	120000	15	0.999	0.99	2	8764	0.696329
NALM6	3-1	15289	400	5000	1200	20000	20	3000	9500	12000	160000	18	0.99	0.9	2	10504	0.68703
SUDHL4	3-2	15542	400	4500	1500	20000	15	2000	8000	10000	100000	15	0.999	0.9	2	10100	0.649852
THP1	4-1	8466	500	5500	1500	30000	20	3500	11000	15000	260000	15	0.9999	0.95	2	4544	0.536735
THP1	4-2	11503	500	5500	1500	30000	20	3500	11000	15000	260000	15	0.9999	0.95	2	7551	0.656437
HEL	5-1	8812	500	4000	1200	20000	20	4200	10000	20000	200000	15	0.99996	0.99	2	5779	0.65581
HEL	5-2	10748	500	4000	1200	20000	20	4200	10000	20000	200000	15	0.9995	0.95	2	6920	0.643841
LAMA84	6-1	12566	500	4000	1500	20000	10	2000	10000	10000	260000	15	0.999	0.9	2	7621	0.606478
LAMA84	6-2	14191	500	4000	1500	20000	10	2000	10000	10000	260000	15	0.993	0.9	2	8453	0.595659
OCIAML3	7-1	14501	500	7000	1000	40000	20	3000	9000	10000	150000	15	0.99	0.99	2	10664	0.735398
OCIAML3	7-2	13542	500	7000	1000	40000	20	3000	9000	10000	150000	15	0.99	0.99	2	10421	0.769532
K562	8-1	13513	400	4000	1000	15000	20	2000	8500	6000	120000	20	0.9999	0.9	2	9408	0.696218
K562	8-2	15000	400	4000	1000	15000	20	2000	8500	6000	120000	20	0.999	0.9	2	10571	0.704733
CMK	9-1	10109	400	4000	1000	15000	20	3000	9500	12000	160000	15	0.99999	0.9	2	7397	0.731724
CMK	9-2	12373	400	4000	1000	15000	20	3000	9500	12000	160000	15	0.9999	0.9	2	8869	0.716803
MM1S	10-1	11494	400	4000	1000	15000	20	3000	9500	120000	160000	23	0.9995	0.95	2	7658	0.666261
MM1S	10-2	6929	400	4000	1000	15000	20	3000	9500	120000	160000	23	0.9999	0.99	2	5139	0.741665
AML.s5	AML_1-1	9942	1000	9000	2500	70000	15	1000	9000	2500	70000	15	0.999	0.99	2	6597	0.663549
AML.r2	AML_1-2	10766	1000	9000	2500	70000	15	1000	9000	2500	70000	15	0.999	0.99	2	6078	0.564555
AML.r3	AML_2-1	8981	1000	9000	2500	70000	15	1000	9000	2500	70000	15	0.999	0.95	2	5483	0.610511
AML.s2	AML_2-2	6860	1000	9000	2500	70000	15	1000	9000	2500	70000	15	0.9999	0.95	3	4039	0.588776
AML.s4	AML_3-1	11546	1000	9000	2500	80000	15	1000	9000	2500	80000	15	0.999	0.95	2	6996	0.605924
AML.s3	AML_3-2	12899	1000	9000	2500	80000	15	1000	9000	2500	80000	15	0.9999	0.95	2	8442	0.654469
AML.s1	AML_4-1	15260	1000	9000	2500	80000	15	1000	9000	2500	80000	15	0.9995	0.85	2	9814	0.643119
AML.r1	AML_4-2	11180	1000	9000	2500	80000	15	1000	9000	2500	80000	15	0.9999	0.99	2	8230	0.736136
