## Supplemental Tables 1-7 for "Multimodal immunopharmacologic screens identify drugs rewiring the cancer-immune interface": S7.xlsx

### Sheet: (A) Degranulation panel
	Parameter	Fluorochrome	Marker	Staining	Volume in 100 µl	Clone	Cat. No.	Manufacturer
1	B525	FITC	CD107a	Culture medium	5	H4A3	555800	BD
2	V615	BV605	CD137	Surface	0.25	4B4-1	745256	BD
3	B695	PerCP-Cy5.5	CD56	Surface	0.25	B159	560842	BD
4	Y780	PE-Cy7	NKG2D	Surface	0.25	1D11	562365	BD
5	V725	BV711	CD45	Surface	0.25	HI30	564357	BD
6	V525	BV510	CD69	Surface	0.25	FN50	747521	BD
7	R667	APC	IFNg	Intracellular	0.5	B27	562017	BD
8	V445	V450	TNFa	Intracellular	0.5	MAb11	561311	BD
9	R780	eFluor 780	Viability Dye	Viability	1		65-0865-18	eBioscience
Other			Golgistop	Culture medium	0.2		554724	BD

### Sheet: (B) AML panel
Biomarker	Fluorophore	iQue PLUS Channel	Clone	Cat#	Manufacturer	Dilution	Volume (ul),
							100 wells
CD14	FITC	BL1	MφP9	345784	BD	1:100	27,5
Annexin V	PE	BL2	-	556421	BD	1:50
CD3	PerCP	BL4	SK7 (Leu-4)	345766	BD	1:10	275
CD56	PE-Cy7	BL5	NCAM16.2	335826	BD	1:100	27,5
CD34	APC	RL1	8G12	345804	BD	1:100	27,5
DRAQ7	APC-H7	RL2	-	564904	BD	1:600
CD38	BV421	VL1	HIT2	562444	BD	1:100	27,5
CD117	BV605	VL4	104D2	562687	BD	1:100	27,5
CD45	BV786	VL6	HI30	563716	BD	1:100	27,5

### Sheet: (C) ALL panel
Biomarker	Fluorophore	iQue PLUS Channel	Clone	Cat#	Manufacturer	Dilution	Volume (ul),
							100 wells
CD14	FITC	BL1	MφP9	345784	BD	1:100	27.5
Annexin V	PE	BL2	-	556421	BD	1:50
CD3	PerCP	BL4	SK7 (Leu-4)	345766	BD	1:10	275
CD56	PE-Cy7	BL5	NCAM16.2	335826	BD	1:100	27.5
CD34	APC	RL1	8G12	345804	BD	1:100	27.5
DRAQ7	APC-H7	RL2	-	564904	BD	1:600
CD19	BV421	VL1	HIT2	562440	BD	1:100	27.5
NKG2D	BV605	VL4	104D2	743559	BD	1:100	27.5
CD45	BV786	VL6	HI30	563716	BD	1:100	27.5

### Sheet: (D) NK cell degranulation data
sample	CD69 (% of parent)	CD107a (% of parent)	CD137 (% of parent)	IFNg (% of parent)	TNFa (% of parent)	condition	drug	cell line
NK_us_1	0	0	0	0	0	NK unstained	DMSO	NK
NK_us_2	0	0	0	0	0	NK unstained	DMSO	NK
NK_us_3	0	0	0	0	0	NK unstained	DMSO	NK
NK_1	22.9	1.74	14.4	7.41	0.25	NK only	DMSO	NK
NK_2	26.3	2.01	18	6.37	0.54	NK only	DMSO	NK
NK_3	24.5	2.03	16.1	5.79	0.3	NK only	DMSO	NK
NK_4	21.7	1.02	13	5.24	0.41	NK only	DMSO	NK
NK_5	24.1	1.65	13.8	4.49	0.63	NK only	DMSO	NK
NK_6	22.5	1.25	13.2	7.43	0.43	NK only	DMSO	NK
NK_7	26.5	1.45	18.1	10.2	0.43	NK only	DMSO	NK
NK_8	24.3	2.15	17	6.31	0.45	NK only	DMSO	NK
NK_9	25.4	1.41	14.6	6.62	0.3	NK only	DMSO	NK
MOLM14_NK_1	30.9	50.3	13.9	48	18.1	Coculture	DMSO	MOLM14
MOLM14_NK_2	31.7	49	15.3	43.4	13.9	Coculture	DMSO	MOLM14
MOLM14_NK_3	32.2	52.6	14.2	50.2	19.1	Coculture	DMSO	MOLM14
THP1_NK_1	29.5	32.6	9.01	32.2	6.71	Coculture	DMSO	THP1
THP1_NK_2	31.9	34.6	7.25	34	7.25	Coculture	DMSO	THP1
THP1_NK_3	30	31.6	7.2	30.3	6.29	Coculture	DMSO	THP1
OCIAML3_NK_1	31.2	59	11.5	56.5	24.7	Coculture	DMSO	OCIAML3
OCIAML3_NK_2	31.5	65	12.1	59	27.8	Coculture	DMSO	OCIAML3
OCIAML3_NK_3	32.9	62.6	12.1	56.6	25.3	Coculture	DMSO	OCIAML3
MOLM14_NK_bryo_1	57.4	72.1	15.7	83.1	28.5	Coculture	bryostatin 1	MOLM14
MOLM14_NK_bryo_2	62.5	71.1	15.1	82.5	27.1	Coculture	bryostatin 1	MOLM14
MOLM14_NK_bryo_3	68.4	74	23.2	83.6	30.9	Coculture	bryostatin 1	MOLM14
THP1_NK_bryo_1	50.3	43.9	9.51	70.6	10.5	Coculture	bryostatin 1	THP1
THP1_NK_bryo_2	50.3	43.4	7.57	64	9.15	Coculture	bryostatin 1	THP1
THP1_NK_bryo_3	58.1	50	12.9	75.5	13.2	Coculture	bryostatin 1	THP1
OCIAML3_NK_bryo_1	60	71	11.5	77.9	35.7	Coculture	bryostatin 1	OCIAML3
OCIAML3_NK_bryo_2	60.8	73.9	13.6	79.6	31.8	Coculture	bryostatin 1	OCIAML3
OCIAML3_NK_bryo_3	60.2	72.7	12.6	82.3	35.5	Coculture	bryostatin 1	OCIAML3
MOLM14_NK_pevo_1	31.2	57.8	20	53.8	23.1	Coculture	pevonedistat	MOLM14
MOLM14_NK_pevo_2	27.5	47.2	20.7	46	20.1	Coculture	pevonedistat	MOLM14
MOLM14_NK_pevo_3	27.3	52	14.3	45	20.1	Coculture	pevonedistat	MOLM14
THP1_NK_pevo_1	29.5	33.8	6.8	29.3	7.96	Coculture	pevonedistat	THP1
THP1_NK_pevo_2	31.8	39	9.79	32.3	11	Coculture	pevonedistat	THP1
THP1_NK_pevo_3	29.6	33	7.93	29.3	8.3	Coculture	pevonedistat	THP1
OCIAML3_NK_pevo_1	33.9	65.2	15.9	59.5	37.2	Coculture	pevonedistat	OCIAML3
OCIAML3_NK_pevo_2	32.4	64.4	11.4	60.1	37.2	Coculture	pevonedistat	OCIAML3
OCIAML3_NK_pevo_3	29.2	65.9	11.9	60.3	33.1	Coculture	pevonedistat	OCIAML3
NK_bryo_1	58	40	15.9	83	5.57	NK only	bryostatin 1	NK
NK_bryo_2	59.4	31.4	11.8	79.9	3.59	NK only	bryostatin 1	NK
NK_bryo_3	59	35.8	13.5	79.3	2.52	NK only	bryostatin 1	NK
NK_pevo_1	22.8	1.92	8.02	4.97	0.11	NK only	pevonedistat	NK
NK_pevo_2	23.1	1.44	8.05	4.56	0.3	NK only	pevonedistat	NK
NK_pevo_3	24.6	1.12	8.56	8.93	0.28	NK only	pevonedistat	NK

### Sheet: (E) AML killing assay results
condition	blasts	ET	drug	patient_number
AML	100	0	control	AML.r2
AML_NK11	100	1:1	control	AML.r2
AML_NK11_bryo	45.4871	1:1	bryostatin	AML.r2
AML_NK11_dapo	100	1:1	daporinad	AML.r2
AML_NK11_pevo	100	1:1	pevonedistat	AML.r2
AML_NK12	100	1:2	control	AML.r2
AML_NK12_bryo	42.3192	1:2	bryostatin	AML.r2
AML_NK12_dapo	100	1:2	daporinad	AML.r2
AML_NK12_pevo	95.9952	1:2	pevonedistat	AML.r2
AML_NK21	100	2:1	control	AML.r2
AML_NK21_bryo	32.3371	2:1	bryostatin	AML.r2
AML_NK21_dapo	100	2:1	daporinad	AML.r2
AML_NK21_pevo	100	2:1	pevonedistat	AML.r2
AML_bryo	53.7358	0	bryostatin	AML.r2
AML_dapo	100	0	daporinad	AML.r2
AML_pevo	95.6964	0	pevonedistat	AML.r2
AML	100	0	control	AML.s5
AML_NK11	100	1:1	control	AML.s5
AML_NK11_bryo	9.1961	1:1	bryostatin	AML.s5
AML_NK11_dapo	100	1:1	daporinad	AML.s5
AML_NK11_pevo	82.1559	1:1	pevonedistat	AML.s5
AML_NK12	100	1:2	control	AML.s5
AML_NK12_bryo	14.1291	1:2	bryostatin	AML.s5
AML_NK12_dapo	100	1:2	daporinad	AML.s5
AML_NK12_pevo	96.285	1:2	pevonedistat	AML.s5
AML_NK21	43.3009	2:1	control	AML.s5
AML_NK21_bryo	11.3276	2:1	bryostatin	AML.s5
AML_NK21_dapo	78.6236	2:1	daporinad	AML.s5
AML_NK21_pevo	68.3313	2:1	pevonedistat	AML.s5
AML_bryo	91.2302	0	bryostatin	AML.s5
AML_dapo	100	0	daporinad	AML.s5
AML_pevo	100	0	pevonedistat	AML.s5
AML	100	0	control	AML.s2
AML_NK11	81.5551	1:1	control	AML.s2
AML_NK11_bryo	38.754	1:1	bryostatin	AML.s2
AML_NK11_dapo	76.3552	1:1	daporinad	AML.s2
AML_NK11_pevo	89.6493	1:1	pevonedistat	AML.s2
AML_NK12	89.0115	1:2	control	AML.s2
AML_NK12_bryo	29.9485	1:2	bryostatin	AML.s2
AML_NK12_dapo	95.7812	1:2	daporinad	AML.s2
AML_NK12_pevo	86.6323	1:2	pevonedistat	AML.s2
AML_NK21	50.8953	2:1	control	AML.s2
AML_NK21_bryo	22.4184	2:1	bryostatin	AML.s2
AML_NK21_dapo	56.0461	2:1	daporinad	AML.s2
AML_NK21_pevo	64.9742	2:1	pevonedistat	AML.s2
AML_bryo	77.974	0	bryostatin	AML.s2
AML_dapo	78.44	0	daporinad	AML.s2
AML_pevo	94.1869	0	pevonedistat	AML.s2
AML	100	0	control	AML.r3
AML_NK11	100	1:1	control	AML.r3
AML_NK11_bryo	63.0242	1:1	bryostatin	AML.r3
AML_NK11_dapo	100	1:1	daporinad	AML.r3
AML_NK11_pevo	100	1:1	pevonedistat	AML.r3
AML_NK12	100	1:2	control	AML.r3
AML_NK12_bryo	60.4253	1:2	bryostatin	AML.r3
AML_NK12_dapo	100	1:2	daporinad	AML.r3
AML_NK12_pevo	97.8441	1:2	pevonedistat	AML.r3
AML_NK21	100	2:1	control	AML.r3
AML_NK21_bryo	40.6084	2:1	bryostatin	AML.r3
AML_NK21_dapo	93.355	2:1	daporinad	AML.r3
AML_NK21_pevo	100	2:1	pevonedistat	AML.r3
AML_bryo	80.2126	0	bryostatin	AML.r3
AML_dapo	74.0106	0	daporinad	AML.r3
AML_pevo	90.0177	0	pevonedistat	AML.r3
AML	100	0	control	AML.s4
AML_NK11	81.7887	1:1	control	AML.s4
AML_NK11_bryo	30.9786	1:1	bryostatin	AML.s4
AML_NK11_dapo	81.4647	1:1	daporinad	AML.s4
AML_NK11_pevo	98.1205	1:1	pevonedistat	AML.s4
AML_NK12	80.525	1:2	control	AML.s4
AML_NK12_bryo	27.9974	1:2	bryostatin	AML.s4
AML_NK12_dapo	72.4563	1:2	daporinad	AML.s4
AML_NK12_pevo	78.8723	1:2	pevonedistat	AML.s4
AML_NK21	79.0019	2:1	control	AML.s4
AML_NK21_bryo	30.1037	2:1	bryostatin	AML.s4
AML_NK21_dapo	75.6967	2:1	daporinad	AML.s4
AML_NK21_pevo	87.8483	2:1	pevonedistat	AML.s4
AML_bryo	46.8244	0	bryostatin	AML.s4
AML_dapo	87.8483	0	daporinad	AML.s4
AML_pevo	90.3759	0	pevonedistat	AML.s4
AML	100	0	control	AML.s3
AML_NK11	85.7594	1:1	control	AML.s3
AML_NK11_bryo	22.5693	1:1	bryostatin	AML.s3
AML_NK11_dapo	82.8964	1:1	daporinad	AML.s3
AML_NK11_pevo	94.7202	1:1	pevonedistat	AML.s3
AML_NK12	66.2391	1:2	control	AML.s3
AML_NK12_bryo	24.261	1:2	bryostatin	AML.s3
AML_NK12_dapo	81.8925	1:2	daporinad	AML.s3
AML_NK12_pevo	90.1469	1:2	pevonedistat	AML.s3
AML_NK21	84.3094	2:1	control	AML.s3
AML_NK21_bryo	13.2553	2:1	bryostatin	AML.s3
AML_NK21_dapo	76.5198	2:1	daporinad	AML.s3
AML_NK21_pevo	90.0539	2:1	pevonedistat	AML.s3
AML_bryo	37.7765	0	bryostatin	AML.s3
AML_dapo	94.9433	0	daporinad	AML.s3
AML_pevo	83.0824	0	pevonedistat	AML.s3
AML	100	0	control	AML.s1
AML_NK11	73.2436	1:1	control	AML.s1
AML_NK11_bryo	9.49773	1:1	bryostatin	AML.s1
AML_NK11_dapo	84.6659	1:1	daporinad	AML.s1
AML_NK11_pevo	69.8326	1:1	pevonedistat	AML.s1
AML_NK12	75.841	1:2	control	AML.s1
AML_NK12_bryo	12.2047	1:2	bryostatin	AML.s1
AML_NK12_dapo	87.9518	1:2	daporinad	AML.s1
AML_NK12_pevo	69.9108	1:2	pevonedistat	AML.s1
AML_NK21	61.9778	2:1	control	AML.s1
AML_NK21_bryo	8.15209	2:1	bryostatin	AML.s1
AML_NK21_dapo	70.8966	2:1	daporinad	AML.s1
AML_NK21_pevo	67.3447	2:1	pevonedistat	AML.s1
AML_bryo	22.3909	0	bryostatin	AML.s1
AML_dapo	93.0214	0	daporinad	AML.s1
AML_pevo	86.9504	0	pevonedistat	AML.s1
AML	100	0	control	AML.r1
AML_NK11	97.8962	1:1	control	AML.r1
AML_NK11_bryo	49.4779	1:1	bryostatin	AML.r1
AML_NK11_dapo	99.0182	1:1	daporinad	AML.r1
AML_NK11_pevo	95.3717	1:1	pevonedistat	AML.r1
AML_NK12	88.2967	1:2	control	AML.r1
AML_NK12_bryo	60.0748	1:2	bryostatin	AML.r1
AML_NK12_dapo	100	1:2	daporinad	AML.r1
AML_NK12_pevo	69.3159	1:2	pevonedistat	AML.r1
AML_NK21	88.9824	2:1	control	AML.r1
AML_NK21_bryo	29.0634	2:1	bryostatin	AML.r1
AML_NK21_dapo	96.7586	2:1	daporinad	AML.r1
AML_NK21_pevo	91.1329	2:1	pevonedistat	AML.r1
AML_bryo	87.0033	0	bryostatin	AML.r1
AML_dapo	100	0	daporinad	AML.r1
AML_pevo	72.8534	0	pevonedistat	AML.r1

### Sheet: (F) ALL killing assay results
condition	blasts viability %	ET	drug	patient_number
ALL	100	0	control	ALL.r1
ALL_NK11	100	1:1	control	ALL.r1
ALL_NK11_biri	36.7794	1:1	birinapant	ALL.r1
ALL_NK11_bryo	78.4967	1:1	bryostatin	ALL.r1
ALL_NK11_pevo	55.6799	1:1	pevonedistat	ALL.r1
ALL_NK12	96.181	1:2	control	ALL.r1
ALL_NK12_biri	33.3009	1:2	birinapant	ALL.r1
ALL_NK12_bryo	78.2535	1:2	bryostatin	ALL.r1
ALL_NK12_pevo	16.6383	1:2	pevonedistat	ALL.r1
ALL_NK21	100	2:1	control	ALL.r1
ALL_NK21_biri	43.3714	2:1	birinapant	ALL.r1
ALL_NK21_bryo	63.4882	2:1	bryostatin	ALL.r1
ALL_NK21_pevo	59.5232	2:1	pevonedistat	ALL.r1
ALL_biri	71.4181	0	birinapant	ALL.r1
ALL_bryo	100	0	bryostatin	ALL.r1
ALL_pevo	35.1982	0	pevonedistat	ALL.r1
ALL	100	0	control	ALL.r2
ALL_NK11	100	1:1	control	ALL.r2
ALL_NK11_biri	21.9038	1:1	birinapant	ALL.r2
ALL_NK11_bryo	81.4593	1:1	bryostatin	ALL.r2
ALL_NK11_pevo	43.135	1:1	pevonedistat	ALL.r2
ALL_NK12	100	1:2	control	ALL.r2
ALL_NK12_biri	11.8146	1:2	birinapant	ALL.r2
ALL_NK12_bryo	98.6548	1:2	bryostatin	ALL.r2
ALL_NK12_pevo	27.0069	1:2	pevonedistat	ALL.r2
ALL_NK21	100	2:1	control	ALL.r2
ALL_NK21_biri	27.8696	2:1	birinapant	ALL.r2
ALL_NK21_bryo	49.2908	2:1	bryostatin	ALL.r2
ALL_NK21_pevo	49.905	2:1	pevonedistat	ALL.r2
ALL_biri	26.7875	0	birinapant	ALL.r2
ALL_bryo	81.4739	0	bryostatin	ALL.r2
ALL_pevo	46.6589	0	pevonedistat	ALL.r2
